# Long read sequencing provides an insight into plasmids found among carbapenemase producing *Enterobacterales* from hospitals in the United Kingdom during 2021 to 2023

**DOI:** 10.1101/2024.03.19.585710

**Authors:** Jane F Turton, Jack A Turton

**Author notes:** Sequences were deposited on GenBank under project <u>PRJNA1010831</u>.

## Abstract

107 isolates of *Enterobacterales* consisting of *Klebsiella pneumoniae* (n=90), *Escherichia coli* (n=7), *Enterobacter cloacae* complex (n=6), *Klebsiella oxytoca* complex (n=3) and *Citrobacter freundi* (n=1) and additionally an isolate of *Acinetobacter baumannii* carrying genes encoding NDM (NDM-1, NDM-5 and NDM-14), KPC (KPC-2 and KPC-3), OXA-48-like (OXA-48, OXA-181 and OXA-232) and IMP (IMP-1 and IMP-4) carbapenemases were sequenced using q20 nanopore chemistry to provide complete/near-complete assemblies and relevant plasmids compared. Investigation of potential ‘plasmid outbreaks’ in individual hospitals among isolates of different types and species revealed a mixed situation with some isolates carrying similar plasmids, but with segments missing/added and some plasmids that were clearly distinct.

While most plasmids carrying *bla*_OXA-48_ were typical IncL plasmids of approximately 60 kb that are widely described, there was some variation among these. One isolate carried an IncR plasmid that had only limited homology with the others. Identical 51,479 bp ColKP3/IncX3 plasmids carrying *bla*_OXA-181_ were found from isolates from different hospitals that exactly matched those on GenBank from other countries. In other isolates *bla*_OXA-181_ was carried on IncFII plasmids. *bla*_OXA-232_ was found in highly conserved small ColKP3 plasmids that matched those found in other countries and continents. These observations highlight the importance of understanding the wider distribution of plasmids of concern.

IncHI2/IncHI2A plasmids were important vehicles for carbapenemase genes and were found with *bla*_KPC-2_, *bla*_IMP-1_, *bla*_IMP-4_ or *bla*_NDM-1_, sometimes with the colistin resistance gene *mcr-9* in addition. Representatives of *K. pneumoniae* sequence type (ST) 147 from seven hospitals carried IncFIB(pNDM-Mar)/IncHI1B(pNDM-MAR) hybrid virulence resistance plasmids of 325 to 352 kb that combined *bla*_NDM-5_ and other resistance genes with genes found in virulence plasmids. A similar plasmid was also found in an isolate of *K. pneumoniae* ST1558 and has been described in representatives of ST383.

Nanopore sequencing has been instrumental in improving our knowledge of plasmids carrying carbapenemase genes leading to a better understanding of their epidemiology.
