## Supplemental Table S1 for "Long read sequencing provides an insight into plasmids found among carbapenemase producing *Enterobacterales* from hospitals in the United Kingdom during 2021 to 2023"

### Sheet: Sheet1
Isolate	Run id (1)	Run id (2)	Carbapenemase	Accession numbers	Sequence Type	Allelic profile	Isolation source	Carbapenemase contigs	size/replicon types of carbapenemase gene contigs	Other resistance genes in carbapenemase contig	Other resistance genes	Virulence plasmid
AB1_L10_11.23_ST203_IMP1	q20run13_BC06	q20run14_BC09	IMP-1		203 (Pasteur)	3,4,2,2,7,1,2	rectal swab	contig 4c (q20run14_bc09)	326.9 kb no plasmid hits	aadA5, aac(6')-Iia, msr(E), mph(E), floR, sul1, sul2	blaADC-25, blaOXA-78 (contig 1), sul2 (contigs 2, 5)
EB1_SW1_27.22_ST104_IMP1	q20run11_BC13		IMP-1		104	59,40,76,9,70,6,6	urine	contig 2l	≥349.0 kb IncHI1A(NDM-CIT)/IncHI1B(pNDM-CIT)	aac(3)-Iia, aac(3)-Iid, aac(6')-Ib3, blaDHA-1, qnrB4, qnrB1, sul1, dfrA17	aac(3)-IId, aph(6)-Id, aph(3'')-Ib, blaCTX-M-15, bla\TEM-1A, qnrB1, sul2, dfrA14 (contig 3c); fosA, blaACT-14 (contig 1l)
KO2_WM3_48.22_STNV2_IMP1	q20run10_BC16		IMP-1		Novel	7,23,29,44,64,25,43*	rectal swab	contig 10c	170.5 kb IncC	aac(6')-Ib-cr, aac(6')-Ib3, qacE*, sul1, dfrA1, qnrA1
KP20_YH2_29.22_ST54_IMP1	RRP10_BC21	q20run9_BC11	IMP-1		54	2,1,1,13,16,15,4	Environmental swab	contig 7c	340 kb IncHI1A(NDM-CIT)/IncHI1B(pNDM-CIT)	aac(3)-IIa, aac(6')-Ib-cr/aac(6')-Ib3, mph(A), qnrB4, dfrA17, sul1, blaDHA-1, qacE*	aph(3'')-Ib, aph(6)-Id, qnrB1, sul2, dfrA14, tet(A), blaCTX-M-15, blaTEM-1B (contig 5c), fosA, oqxAB, blaSHV-36/80/178 (chromosome)
KP40_L1_43.22_ST20_IMP1	RRP8_BC04		IMP-1	CP141568-CP141570	20	2,3,1,1,4,4,4	Rectal swab	contig 3c	57.0 kb IncN3	aac(6')-Ib3, qnrA1, sul1	fosA5, oqxAB, blaSHV-26/78/98/145/179/194/199 (chromosome)
KP41_L1_43.22_ST6601_IMP1	RRP10_BC09	q20run9_BC04	IMP-1		6601	2,60,13,1,12,4,9	Rectal swab	contig 6c	269.0 kb IncHI2/IncHI2A	aac(6')-Ib3, blaSHV-12, sul1	fosA, oqxAB, blaSHV-172 (chromosome)
KP42_L1_43.22_ST6601_IMP1	RRP8_BC06		IMP-1		6601	2,60,13,1,12,4,9	Rectal swab	contig 1c	279.7 kb IncHI2/IncHI2A	aac(6')-Ib3, blaSHV-12, sul1, qnrA1	fosA, oqxAB, blaSHV-172 (chromosome), 2c qnrA1, sul1
KP43_L1_43.22_ST6601_IMP1	q20run4_BC06		IMP-1		6601	2,60,13,1,12,4,9	Rectal swab	contig 4c	274-3 kb IncHI2/IncHI2A	aac(6')-Ib3, blaSHV-12, sul1, qnrA1	fosA, oqxAB, blaSHV-172 (chromosome)
KP22_L6_34.22_ST6601_IMP1	RRP10_BC22	q20run7_BC15	IMP-1		6601	2,60,13,1,12,4,9	Rectal swab	contig 7c	274.3 kb IncHI2/IncHI2A	aac(6')-Ib-cr/aac(6')-Ib3, qnrA1, sul1, blaSHV-12, qacE*	fosA, oqxAB, blaSHV-172 (chromosome)
EB2_SW1_42.22_ST145_IMP1	q20run11_BC12		IMP-1		145	59,40,82,9,67,6,6	Rectal swab	contig 4c	333.6 kb IncHI1A(NDM-CIT)/IncHI1B(pNDM-CIT)	aac(3)-Iia, aac(6')-Ib3, blaDHA-1, mph(A), qnrB4, sul1, dfrA17	fosA, blaACT-14 (chromosome)
KP9_L1_10.22_ST6601_IMP1	q20run4_BC01	q20run7_BC12	IMP-1		6601	2,60,13,1,12,4,9	rectal screen	contig 4l (q20run7_BC12)	≥291.7 kb IncHI2/IncHI2A	aac(6')-Ib3,aac(6')-Ib-cr,qnrA1,sul1,blaSHV-11/13/70,qacE*	fosA,oqxAB,blaSHV-172 (chromosome)
EB3_SW1_43.22_ST134_IMP1	q20run11_BC14		IMP-1	CP141537-CP141580	134	4,4,13,4,39.4,24	faeces	contig 2c	360.6 kb IncHI1A(NDM-CIT)/IncHI1B(pNDM-CIT)	aac(3)-Iia, aac(6')-Ib3, blaDHA-1, mph(A), qnrB4, sul1, dfrA17	aac(3)-Iia, aph(6)-Id, aph(3'')-Ib, aadA1, aac(6')-Ib-cr, blaACT-7, blaCTX-M-15, blaOXA-1, fosA, catB3*, catB1*, qnrB1, sul2, tet(A), dfrA14 (contig 1)
KP31_L1_40.22_ST6601_IMP1	RRP10_BC04		IMP-1		6601	2,60,13,1,12,4,9	Rectal swab	contig 10c	274.4 kb IncHI2/IncHI2A	aac(6')-Ib3/aac(6')-Ib-cr, qnrA1, sul1, blaSHV-12, qacE*	fosA, oqxAB, blaSHV-172 (chromosome)
KP12_NE1_13.22_ST54_IMP4	RRP10_BC18	q20run8_BC13	IMP-4		54	2,1,1,13,16,15,4	Urine	contig 4c	327.1 kb IncHI2/IncHI2A	aph(3'')-Ib, aac(6')-Ib3, aac(6')-Ib-cr, aph(6)-Id, mcr-9, blaSHV-12, blaTEM-1B, blaOXA-1, mph(A), qnrB2, sul1, dfrA19, ARR-3, formA, qacE*, catB3	fosA, oqxAB, blaSHV-36/80/178
KP14_NE1_17.22_ST54_IMP4	q20run10_BC17		IMP-4		54	2,1,1,13,16,15,4	Urine	contig 1c	325.6 kb IncHI2/IncHI2A	aph(3'')-Ib, aac(6')-Ib3, aac(6')-Ib-cr, aph(6)-Id, mcr-9, blaSHV-12, blaTEM-1B, blaOXA-1, mph(A), qnrB2, sul1, dfrA19, ARR-3, formA, qacE*, catB3	fosA, oqxAB, blaSHV-36/80/178
EB4_WM3_44.22_NV1_KPC2	q20run10_BC10		KPC-2		Novel	59,9,12,9,242,37,6	rectal swab	contig 7c	68.6 kb IncN	blaTEM-1B/214/206*, sul1, dfrA19, qnrB2, aph(3'')-Ib, aph(6)-Id	fosA, blaACT-14 (chromosome)
EB6_WM3_49.22_ST66_KPC2	q20run7_BC05		KPC-2	CP133857-CP133859	66	52,21,20,44,45,4,6	urine	contig 3c	299.7 kb IncHI2/ IncHI2A	aadA2b, ant(2'')-Ia, mcr-9, dfrA16, sul1, tet(A), blaCTX-M-9, qacE (truncated)	fosA,blaACT-16 in chromosome
ES6_WM3_50.22_ST95_KPC2	q20run7_BC11		KPC-2		95	37,38,19,37,17,11,26	rectal swab	contig 4c	296.0 kb IncHI2/IncHI2A	aadA2b, ant(2'')-Ia, blaCTX-M-9, qnrA1, sul1, tet(A), dfrA16 (4c)	none
ES7_WM3_51.22_ST5295_KPC2	q20run7_BC10	q20run12_BC14	KPC-2		5295	64,126,5,1,8,8,6	rectal swab	contig 1c (chromosome, both times)	chromosome	aadA2b, qnrA1, sul1, dfrA16, tet(A), blaCTX-M-9, qacE (truncated)
KO1_WM3_47.22_ST183_KPC2	q20run10_BC18		KPC-2		183	3,4,47,8,43,3,4	rectal swab	contig 8c	63.7 kb IncN	aph(3'')-Ib, qnrB2, dfrA19, sul1, blaTEM-1B
KO3_WM3_07.23_ST77_KPC2	q20run10_BC9		KPC-2		77	3,21,15,8,12,6,4	Rectal swab	contig 3c	62.8 kb IncN	blaTEM-1B, dfrA19, sul1, qnrB2, aph(3'')-Ib, aph(6)-Id	blaOXY-5-2 (contig 2)
KP106_L12_19.23_ST35_KPC2	q20run15_BC16		KPC-2		35	2,1,2,1,10,1,19	Tissue	contig 4l	≥17.8 kb (no rep type in contig)	none (but incomplete)	aph(6)-Id, aph(3'')-Ib, blaTEM-1B, blaSHV-33, fosA, catA1, oqxAB, sul2, tet(A) (contig 14c); blaLAP-2, qnrS1, sul2, tet(A) (contig 15c)
KP109_NW5_19.23_ST13_KPC2	q20run15_BC18		KPC-2		13	2,3,1,1,10,1,19	Rectal swab	contig 18l	≥88.2 kb IncR/IncFII(K)	blaTEM-1A, blaOXA-9	fosA, oqxAB, blaSHV-101 (chromosome)
KP111_WM3_19.23_ST846_KPC2	q20run15_BC09		KPC-2	CP141849-CP141853	846	2,1,97,1,9,4,13	Urine	contig 3c	62.8 kb IncN	aph(6)-Id, aph(3'')-Ib, blaTEM-1B, qnrB2, sul1, dfrA19	fosA, oqxAB, blaSHV-26/78/98/145/179/194/199 (chromosome)
KP26_SE1_35.22_ST307_KPC2	RRP9_BC15		KPC-2	CP133743-CP133745	307	4,1,2,52,1,1,7	Rectal swab	contig 2c	113.6 kb IncFIB(pQil)/IncFII(K)	blaTEM-1A, blaOXA-9	fosA, oqxAB, blaCTX-M-15, blaSHV-28/106
KP27_WM4_36.22_ST307_KPC2	RRP10_BC01	q20run9_BC01	KPC-2	CP133739-CP133742	307	4,1,2,52,1,1,7	Blood culture	contig 3c	52.3 kb IncN	blaTEM-1B	aph(6)-Id, aac(6')-Ib-cr, aac(3)-IIa, aph(3'')-Ib, qnrB1, dfrA14, sul2, tet(A), blaCTX-M-15, blaTEM-1B, catB3* (2c), fosA, oqxAB, blaSHV-28/106 (chromosome)
KP49_WM3_45.22_ST258_KPC2	q20run10_BC23	q20run12_BC22	KPC-2		258	3,3,1,1,1,1,79	Rectal swab	contig 11l (q20run12) contig 10l (q20run10)	≥43.9 kb IncFIB(pQil)	none	aph(3')-Ia, aadA2, mph(A), catA1, sul1, dfrA12 (10l run 12), fosA, oqxAB (chromosome), blaSHV-182
KP5_YH1_04.22_ST307_KPC2	q20run12_BC13		KPC-2	CP133867-CP133868	307	4,1,2,52,1,1,7	Rectal swab	contig 2c	99.3 kb IncR/IncN	blaTEM-1A, blaOXA-9,dfrA14	fosA,oqxAB,blaSHV-28 (chromosome)
KP55_WM3_48.22_ST3155_KPC2	q20run10_BC15		KPC-2		3155	2,1,1,1,2,1,2	rectal swab	contig 14c	58.8 kb (no plasmid hits in this contig)	aph(6)-Id, aph(3'')-Ib, blaTEM-1B, qnrB2, sul1, dfrA19	fosA, oqxAB, blaSHV-40/56/79/85/89
KP64_WM3_49.22_ST307_KPC2	RRP10_BC14	q20run9_BC09	KPC-2	CP141555-CP141558	307	4,1,2,52,1,1,7	screening swab	contig 5c	221.0 IncFIB(pNDM-Mar)/IncHI1B(pNDM-MAR)	dfrA19, sul1, qnrB2, aph(3'')-Ib, aph(6)-Id, blaTEM-1B	aph(6)-Id, aph(3'')-Ib, aac(6')-Ib-cr, aac(3)-IIa, qnrB1, sul2, dfrA14, tet(A), blaCTX-M-15, blaTEM-1B, blaOXA-1, catB3* (3c); fosA, oqxAB,blaSHV-28/106 (chromosome)
KP66_WM3_49.22_ST307_KPC2	q20run4_BC10	q20run12_BC11	KPC-2		307	4,1,2,52,1,1,7	Skin/wound	contig 1c (chromosome)	blaKPC-2 in chromosome (no plasmid hits in chromosome)	aadA2b, ant(2'')-Ia, mcr-9, qnrA1, sul1, dfrA16, tet(A), blaCTX-M-9, qacE (truncated)
KP68_WM4_50.22_ST307_KPC2	RRP10_BC16	q20run9_BC10	KPC-2		307	4,1,2,52,1,1,7	Rectal swab	contig 2c	52.3 kb IncN	blaTEM-1B	aac(3)-Iia, aph(6)-Id, aph(3'')-Ib, aac(6')-Ib-cr, blaCTX-M-15, blaTEM-1B, blaOXA-1, catB3*, qnrB1, sul2, tet(A), dfrA14 (2c); fosA, oqxAB, blaSHV-28/106
KP7_NW2_08.22_ST307_KPC2	RRP9_BC02		KPC-2		307	4,1,2,52,1,1,7	Rectal swab	contig 12l	≥52 kb IncR		aph(6)-Id, aph(3'')-Ib, qnrB1, sul2, dfrA14, blaTEM-1B,blaCTX-M-15 (contig 8), fosA,oqxAB,blaSHV-28/106 (chromosome)
KP70_WM3_51.22_ST462_KPC2	q20run7_BC06	q20run9_BC12	KPC-2		462	2,1,1,6,1,4,12	rectal swab	contig 4l (q20run7_BC12)	≥46.6 kb - no plasmid hits in this contig but not circular	aadA2b, ant(2'')-Ia, sul1, tet(A)	aph(6)-Id, aph(3'')-Ib (2l), aadA2b, blaCTX-M-9, sul1, dfrA16 (6l), fosA, oqxAB, blaSHV-40/56/79/85/89 (chromosome)
KP71_WM3_51.22_ST462_KPC2	q20run16_BC03	q20run16_BC18	KPC-2		462	2,1,1,6,1,4,12	rectal swab	contig 2c	460.7 kb IncHI2/IncHI2A/IncHI1B(pNDM-MAR)	aadA2b, ant(2'')-Ia, blaCTX-M-9, qnrA1, sul1, tet(A), dfrA16	aph(6)-Id, aph(3'')-Ib (3c); fosA, oqxAB, blaSHV-40/56/79/85/89 (chromosome)
KP72_WM4_01.23_ST307_KPC2	q20run4_BC11		KPC-2	CP141578-CP141580	307	4,1,2,52,1,1,7	Wound swab	contig 3c	52.3 kb IncN	blaTEM-1B	aac(3)-Iia, aph(6)-Id, aph(3'')-Ib, aac(6')-Ib-cr, blaCTX-M-15, blaTEM-1B, blaOXA-1, catB3*, qnrB1, sul2, tet(A), dfrA14 (2c); fosA, oqxAB, blaSHV-28/106 (chromosome)
KP73_WM4_01.23_ST307_KPC2	q20run6_BC19		KPC-2		307	4,1,2,52,1,1,7	Rectal swab	contig 3c	52.3 kb IncN	blaTEM-1B	aac(3)-Iia, aph(6)-Id, aph(3'')-Ib, aac(6')-Ib-cr, blaCTX-M-15, blaTEM-1B, blaOXA-1, catB3*, qnrB1, sul2, tet(A), dfrA14 (2c); fosA, oqxAB, blaSHV-28/106 (chromosome)
KP8_NW2_08.22_ST307_KPC2	RRP9_BC01		KPC-2		307	4,1,2,52,1,1,7	rectal screen	contig 11l	≥52 kb IncR		aph(6)-Id, aph(3'')-Ib, qnrB1, sul2, dfrA14, blaTEM-1B,blaCTX-M-15 (contig 2), fosA,oqxAB,blaSHV-28/106 (chromosome)
KP92_WM3_09.23_ST5239_KPC2	q20run10_BC12		KPC-2		5239	2,1,1,1,514,4,4	Rectal swab	contig 6c	270. 4 kb IncFIB(pNDM-Mar)/IncHI1B(pNDM-MAR)/IncFIA(HI1)	aph(6)-Id, aph(3'')-Ib, blaDHA-1, blaTEM-1B, qnrB2, qnrB4, sul1, dfrA19	fosA, oqxAB, blaSHV-94/96/172 (chromosome)
ES2_L1_45.22_ST609_OXA48_KPC2	RRP8_BC20		KPC-2,OXA-48		609	8,7,1,8,8,7,6	rectal swab	contig 5c (OXA-48), contig 6l (KPC-2)	blaOXA-48 in 248.6 kb IncHI2/HI2A; blaKPC-2 in 48.2 kb IncX5	aac(6')-Ib-cr, aph(3')-Ia, mph(A), sul1, sul3, blaOXA-1, qacE*, catB3 (contig 5) mcr-4.3 (contig 4), aph(3')-Ia, aac(6')-Ib3, mcr-4.3, cmlA1, ARR-2, sul1, sul2, dfrA1, dfrA14 (contig 2)
KP18_WM1_27.22_ST307_KPC3	q20run4_BC02		KPC-3		307	4,1,2,52,1,1,7	Blood culture	contig 5c	92.9 kb IncFIB(pQil)/IncFII(K)	none	aac(6')-Ib-cr, qnrB1, dfrA14, tet(A), blaOXA-1, catB3* (4c), fosA,oqxAB, blaSHV-28/106 (chromosome)
KP19_WM1_28.22_ST307_KPC3	q20run4_BC04		KPC-3		307	4,1,2,52,1,1,7	Rectal swab	contig 2c	92.9 kb IncFIB(pQil)/IncFII(K)		aac(6')-Ib-cr, qnrB1, dfrA14, tet(A), blaOXA-1, catB3* (contig 1c), fosA, oqxAB, blaSHV-28/106
KP37_L9_42.22_ST307_KPC3	RRP10_BC07	q20run9_BC02	KPC-3		307	4,1,2,52,1,1,7	Right leg	contig 11l (both assemblies)	≥ 0.63 kb IncFIB(pQil)/IncFII(K) (q20run9_BC02); ≥ 89.6 kb IncFIB(pQil)/IncFII(K) (rrp10_BC07)	blaTEM-1A, blaOXA-9	fosA, oqxAB, blaSHV-28/106 (chromosome); various 17 aadA5, armA, blaCTX-M-15, blaTEM-1B, msr(E), mph(E), sul1, dfrA17 13 aph(6)-Id/aph(3'')-Ib, blaCTX-M-15, blaTEM-1B, qnrB1, sul2, dfrA14
KP38_L9_42.22_ST307_KPC3	RRP10_BC08	q20run9_BC03 (better)	KPC-3		307	4,1,2,52,1,1,7	Wound swab	contig 7l	≥96.3 kb IncFIB(pQil)/IncFII(K)	blaTEM-1A, blaOXA-9	fosA, oqxAB, blaSHV-28/106 (chromosome); various 12 aadA5, blaCTX-M-15, blaTEM-1B, msr(E), mph(E), sul1, dfrA17 8l aph(6)-Id/aph(3'')-Ib, blaCTX-M-15, blaTEM-1B, qnrB1, sul2, dfrA14
KP118_NW3_20.23_ST101_NDM1	q20run15_BC07		NDM-1		101	2,6,1,5,4,1,6	Rectal swab	contig 2c	365.7 kb IncHI2/IncHI2A	aph(6)-Id, aph(3'')-Ib, blaSHV-12, blaTEM-1B, catA2	aph(6)-Id, aph(3'')-Ib, blaCTX-M-15, blaTEM-1B, qnrS1, sul2, tet(A), dfrA14 (3), fosA, oqxAB, blaSHV-28/106
KP119_WM3_21.23_ST147_NDM1	q20run16_BC04	q20run16_BC19	NDM-1	CP137396-CP137402	147	3,4,6,1,7,4,38	pooled swabs	contig 3c	352.3 kb IncFIB(pNDM-Mar)/IncHI1B(pNDM-MAR)	aph(3')-Ia, aph(3')-VI, armA, msr(E), mph(A), mph(E), qnrS1, sul1, sul2, dfrA5	aadA1, aac(6')-Ib, blaTEM-1A, blaOXA-9, qnrS1 (2c), blaCTX-M-15, fosA, oqxAB, blaSHV-11/67 (chromosome)	Virulence plasmid 3c has aerobactin (iutA, iucABCD), rmpA/A2, terABCDEWXYZ, hemin, luxR, pagO, shiF, lysozyme inhibitor
KP13_L3_16.22_ST147_NDM1	RRP9_BC03		NDM-1		147	3,4,6,1,7,4,38	Blood culture	contig 3c	53.73 kb IncFIB(pQil)	blaCTX-M-15, blaOXA-1, ARR-3, sul1, qnrS1, aac(6')-Ib-cr, aph(3')-VI, catB3, qacE*
KP15_L3_19.22_ST147_NDM1	RRP9_BC14		NDM-1		147	3,4,6,1,7,4,38	Rectal swab	contig 2c	53.7 kb IncFIB(pQil)	blaCTX-M-15, blaOXA-1, ARR-3, sul1, qnrS1, aac(6')-Ib-cr, aph(3')-VI, catB3, qacE*
KP23_L5_34.22_ST20_NDM1	q20run10_BC21		NDM-1		20	2,3,1,1,4,4,4	Skin/wound	contig 9l	≥5.4 kb (no plasmid replicon type in this contig)		mosr R elements in contig 15 (344.1 kb IncHI2/IncHI2A not circ) blaOXA-1, blaDHA-1, aadA5, aac(6')-Iic, aac(6')-Ib-cr, dfrA17, sul1, qnrB4, aadA5, formA, ere(A), mph(A), qacE*, catB3 (15l), fosA, blaSHV-187 (contig 10c; chromosome), aph(6)-Id, aph(3'')-Ib (contig 3l)
KP34_L5_41.22_ST20_NDM1	RRP10_BC05		NDM-1	CP141854-CP141861	20	2,3,1,1,4,4,4	Rectal swab	contig 2c	344.5 kb IncHI2/IncHI2A	aadA5, aac(6')-Ib-cr, aac(6')-Iic, blaDHA-1, blaOXA-1, ere(A), mph(A), catB3, qnrB4, sul1, dfrA17	5c aph(6)-Id, aph(3'')-Ib 3c fosA, oqxAB, blaSHV-187 (chromosome)
KP36_NW3_42.22_ST834_NDM1	RRP10_BC06		NDM-1		834	2,1,2,1,7,1,25	Blood culture	contig 2c	131.2 kb IncFIB(pQil)		aac(3)-Iia, aac(6')-Ib-cr, blaCTX-M-15, blaTEM-1B, blaOXA-1, catB3*, qnrB1	fosA5, oqxAB, blaSHV-11/13/70 (chromosome)
KP90_L5_06.23_ST20_NDM1	q20run13_BC12	q20run14_BC17	NDM-1		20	2,3,1,1,4,4,4	Rectal swab	contig 4c	341.8 kb IncHI2/IncHI2A	aadA5, aac(6')-Ib-cr, aac(6')-Iic, blaDHA-1, blaOXA-1, ere(A), mph(A), catB3, qnrB4, sul1, dfrA17	fosA
KP91_L5_09.23_ST20_NDM1	q20run10_BC14		NDM-1		20	2,3,1,1,4,4,4	Rectal swab	contigs 3 and 6	≥33.2 kb IncHI2/IncHI2 A (contig 6c) plus 5.4 kb NDM linear contig (no plasmid its)	aadA5, aac(6')-Ib-cr, aac(6')-Iic, blaDHA-1, blaOXA-1, ere(A), mph(A), catB3, qnrB4, sul1, dfrA17	fosA, blaSHV-187 (chromosome)
KP93_L5_09.23_ST20_NDM1	q20run10_BC11		NDM-1		20	2,3,1,1,4,4,4	Rectal swab	contig 6c	341.9 kb IncHI2/IncHI2A	aadA5, aac(6')-Ib-cr, aac(6')-Iic, blaDHA-1, blaOXA-1, ere(A), mph(A), catB3, qnrB4, sul1, dfrA17	aph(6)-Id, aph(3'')-Ib (3c); fosA, blaSHV-187 (chromosome)
KP98_L5_13.23_ST20_NDM1	q20run13_BC02	q20run14_BC06	NDM-1		20	2,3,1,1,4,4,4	rectal swab	contig 4c	342.2 kb IncHI2/IncHI2A	aadA5, aac(6')-Ib-cr, aac(6')-Iic, blaDHA-1, blaOXA-1, ere(A), mph(A), catB3, qnrB4, sul1, dfrA17	fosA, oqxAB, blaSHV-187 (chromosome)
KP86_L3_06.23_ST147_NDM14	q20run8_BC01		NDM-14	CP137362-CP137368	147	3,4,6,1,7,4,38	Rectal swab	contig 3c	54.1 kb IncFIB(pQil)	aph(3')-VI, aac(6')-Ib-cr, blaCTX-M-15, blaOXA-1, catB3, qnrS1, ARR-3, sul1	aadA1, aac(6')-Ib, blaTEM-1A, blaOXA-9 (6c), armA, msr(E), mph(A), mph(E), sul1, sul2, dfrA5 (1c); fosA, oqxAB, blaSHV-11/67 (contig 2 chromosome)	Virulence plasmid (1c) aerobactin, rmpA/A2, tellurite resistance genes, shiF, cobW, lysozyme inhibitor. Chromosome carries yersiniabactin genes
KP87_L3_06.23_ST147_NDM14	q20run8_BC02		NDM-14		147	3,4,6,1,7,4,38	Rectal swab	contig 3c	54.1 kb IncFIB(pQil)	aph(3')-VI, aac(6')-Ib-cr, blaCTX-M-15, blaOXA-1, catB3, qnrS1, ARR-3, sul1	aadA1, aac(6')-Ib, blaTEM-1A, blaOXA-9 (5c), armA, msr(E), mph(A), mph(E), sul1, sul2, dfrA5 (2c); fosA, oqxAB, blaSHV-11/67 (chromosome)	Virulence plasmid (2c) aerobactin, rmpA/A2, tellurite resistance genes, shiF, cobW, lysozyme inhibitor. Chromosome carries yersiniabactin genes
KP88_L3_06.23_ST147_NDM14	q20run8_BC03		NDM-14	CP137424-CP137430	147	3,4,6,1,7,4,38	Rectal swab	contig 3c	54.1 kb IncFIB(pQil)	aph(3')-VI, aac(6')-Ib-cr, blaCTX-M-15, blaOXA-1, catB3, qnrS1, ARR-3, sul1	aadA1, aac(6')-Ib, blaTEM-1A, blaOXA-9 (5c), armA, msr(E), mph(A), mph(E), sul1, sul2, dfrA5 (2c); fosA, oqxAB, blaSHV-11/67 (chromosome)	Virulence plasmid (2c) aerobactin, rmpA/A2, tellurite resistance genes, shiF, cobW, lysozyme inhibitor. Chromosome carries yersiniabactin genes
ES3_WM2_48.22_ST167_NDM5	RRP8_BC15		NDM-5		167	10,11,4,8,8,13,2	rectal swab	contig 5c	145.3 kb IncFIA /IncFIB(AP001918)/IncFII	blaCTX-M-15, blaOXA-1, mph(A), qacE*, catB3, tet(A), sitABCD, aadA2, aac(6')-Ib-cr, sul1, dfrA12
ES4_WM2_48.22_ST167_NDM5	RRP8_BC14	RRP9_BC09	NDM-5	CP133853-CP133855	167	10,11,4,8,8,13,2	rectal swab	contig 3c	141.9 kb IncFIA/IncFIB(AP001918)/IncFII	aac(6')-Ib-cr, aadA2, sul1, dfrA12, sitABCD, tet(A), blaCTX-M-15, blaOXA-1, mph(A), qacE*, catB3	blaCMY-59/131/7, fosA (contig 2c)
KP124_L5_21.23_ST147_NDM5	q20run16_BC05	q20run16_BC20	NDM-5	CP137391-CP137395	147	3,4,6,1,7,4,38	urine	contig 2c (bc20)	343.0 kb IncFIB(pNDM-Mar)/IncHI1B(pNDM-MAR)	aadA1, aph(3')-VI, aac(6')-Ib, blaCTX-M-15, blaTEM-1C/1B, blaOXA-9, mph(A), catA1*, qnrS1, sul1, sul2, dfrA5
KP2_L3_37.21_ST147_NDM5	RRP9_BC17		NDM-5		147	3,4,6,1,7,4,38	Rectal swab	contig 6c	95.5 kb IncFII	blaTEM-1B, qacE*, erm(B), aadA2, dfrA12, sul1, mph(A), rmtB	aac(6')-Ib-cr, aac(6')-Ib, tet(D), blaTEM-1A, blaCTX-M-15 (4c), fosA, oqxAB, blaSHV-11/67 (chromosome)
KP29_L6_38.22_ST147_NDM5_OXA232	RRP10_BC03	q20run7_BC14	NDM-5		147	3,4,6,1,7,4,38	Rectal swab	contig 1c (chromosome, both times)	chromosome	1c fosA, oqxAB, dfrA12, sul1, aadA2, blaSHV-11/67, qacE*	3c; sul1, armA, aadA1, aac(6')-Ib-cr, ere(A), msr(E), mph(E), qnrB1, ARR-2, blaOXA-1, blaCTX-M-15, qacE*, catB3*, cmlA1 contig 4c 83.84 kb erm(B), mph(A), blaTEM-1B
KP39_L11_43.22_ST147_NDM5	RRP9_BC05		NDM-5	CP137386-CP137390	147	3,4,6,1,7,4,38	Blood	contig 3c	325.8 kb IncFIB(pNDM-Mar)/IncHI1B(pNDM-MAR)	aadA1, aac(6')-Ib, aac(6')-Ib-cr, aph(3')-VI,, sul2, qnrS1, blaCTX-M-15, blaTEM-1B/C, blaOXA-9, catA1*, qacE	5c blaTEM-1A; fosA, oqxAB,blaSHV-11/67 (chromosome)
KP77_WM1_02.23_ST1558_NDM5	q20run4_BC12		NDM-5	CP141545-CP141547	1558	2,1,4,1,12,5,30	Rectal swab	contig 2c	348 kb IncFIB(pNDM-Mar)/IncHI1B(pNDM-MAR)	aph(3')-Ia, aadA1, aph(3')-VI, aac(6')-Ib, blaCTX-M-15, blaTEM-1C/1B, blaOXA-9, mph(A), catA1*, sul1, dfrA5	fosA, oqxAB, blaSHV-187 (chromosome)	2c NDM-5 virulence plasmid carrying blaNDM-5, aerobactin, rmpA,rmpA2, tellurite resistance genes, shiF, lysozyme inhibitor, cobW ;3c carries pco and sil genes
KP81_L15_03.23_ST147_NDM5	q20run4_BC13	q20run5_BC04	NDM-5	CP137369-CP137374	147	3,4,6,1,7,4,38	Blood culture	contig 4c (q20run5_bc04)	352.8 kb IncFIB(pNDM-Mar)/IncHI1B(pNDM-MAR)	aph(3')-Ia, aadA1, aph(3')-VI, aac(6')-Ib, blaCTX-M-15, blaTEM-1C/1B, blaOXA-9, mph(A), catA1*, sul1, dfrA5	aac(3)-Via, aph(6)-Id, aph(3'')-Ib, aadA1, blaCMY-2, sul1, sul2, tet(A) (5c); aadA1, aac(6')-Ib, blaTEM-1A, blaOXA-9 (3c); fosA, oqxAB, blaSHV-11/67 (chromosome)
KP82_L15_04.23_ST147_NDM5	q20run5_BC03		NDM-5	CP137431-CP137435	147	3,4,6,1,7,4,38	Blood culture	contig 4c	325.8 kb IncFIB(pNDM-Mar)/IncHI1B(pNDM-MAR)	aadA1, aph(3')-VI, aac(6')-Ib, blaCTX-M-15, blaTEM-1C/1B, blaOXA-9, catA1*, sul2, dfrA5	blaTEM-1A (5c); fosA, oqxAB, blaSHV-11/67 (chromosome)
KP96_L17_12.23_ST6796_NDM5	q20run13_BC07	q20run14_BC10	NDM-5	CP138472-CP138477	6796	3,4,6,1,7,4,921 (SLV of 147)	rectal swab	contig 2c	335.4 kb IncFIB(pNDM-Mar)/IncHI1B(pNDM-MAR)	aadA1, aph(3')-VI, aac(6')-Ib3, blaCTX-M-15, blaTEM-1C/B, blaOXA-9, mph(A), catA1*, qnrS1, sul1, dfrA5	aph(6)-Id, aph(3'')-Ib, blaCTX-M-14b (4c); fosA, oqxAB, blaSHV-11/67
KP97_L17_12.23_ST147_NDM5	q20run13_BC08	q20run14_BC11	NDM-5	CP137357-CP137361	147	3,4,6,1,7,4,38	rectal swab	contig 2c	344.2 kb IncFIB(pNDM-Mar)/ IncHI1B(pNDM-MAR)	aadA1, aph(3')-VI, aac(6')-Ib3, blaCTX-M-15, blaTEM-1C/B, blaOXA-9, mph(A), catA1*, qnrS1, sul1, dfrA5	blaTEM-1A (3c); fosA, oqxAB, blaSHV-11/67 (chromosome)
KP24_L5_34.22_ST16_NDM5_OXA232	q20run10_BC19		NDM-5, OXA-232		16	2,1,2,1,4,4,4	Rectal swab	contig 4c (NDM-5), contig 7c (OXA-232)	46.1 kb IncX3 (4c); 18.4 kb ColKP3 (7c)	none (4c), none 7c	erm(B), rmtB, mphA, tet(B), blaTEM-1B (8c), aac(6')-Ib/aac(6')-Ib-cr, aadA1, sul1, dfrA1, ARR-3, blaCTX-M-15, blaTEM-1A, blaOXA-9, qacE* (6c), fosA5, oqxAB, blaSHV-26/78/98/145/179/194/199, blaCTX-M-15 (chromosome).
KP58_WM2_48.22_ST147_NDM5_OXA48	RRP8_BC11	RRP9_BC07	NDM-5, OXA-48	CP137375-CP137378	147	3,4,6,1,7,4,38	Rectal swab	contig 3c (NDM-5), contig 4c (OXA-48)	459.9 kb IncFIB(pNDM-Mar)/IncHI1B(pNDM-MAR)/IncFIB(pKPHS1) (NDM-5); 68.9 kb IncL (OXA-48)	blaCTX-M-15, blaTEM-1B/C, blaOXA-9, catA1*, qacE*, aadA1, dfrA5, sul1, qnrS1, aac(6')-Ib-cr, mph(A), aph(3')-VI, aac(6')-Ib (NDM-5 virulence plasmid); , aph(3'')-Ib, aph(3'')-Ib, aph(6)-Id, blaCTX-M-14b (OXA-48 plasmid)	ARR-2, qnrB1, aac(6')-Ib-cr, rmtF, aac(6')-Ib-Hangzhou (2c); fosA, oqxAB, blaSHV-11/67 (chromosome)	NDM contig is a virulence plasmid carrying iutA, iucABCD, rmpA, rmpA2, terABCDEWXYZ, hemin, shiF, lysozyme inhibitor, cobW, fur
KP30_YH2_39.22_ST147_NDM5_OXA181	RRP9_BC12		NDM-5,OXA-181		147	3,4,6,1,7,4,38	Faeces	contig 9c	95.9 kb IncFII; OXA-181 appears to be in chromosome (2c)	9c (NDM-5) blaTEM-1B, qacE*, erm(B), sul1, dfrA12, mph(A), rmtB; chromosome (OXA-181) fosA, oqxAB, blaSHV-11/67, rmtF, aac(6')-Ib-Hangzhou/ aac(6')-Ib-cr, ARR-2, blaCTX-M-15 (contig 2c)	1c qnrB1, ARR-2
KP101_SE2_14.23_ST147_NDM5_OXA232	q20run13_BC09	q20run14_BC12	NDM-5,OXA-232	CP137413-CP137419	147	3,4,6,1,7,4,38	faeces	contig 3c (NDM-5) contig 5c (OXA-232) (q20 run14)	53.4 kb IncFIB(pQil) (NDM-5); 12.3 kb ColKP3 (OXA-232)	aph(3')-VI, aac(6')-Ib-cr, blaCTX-M-15, blaOXA-1, catB3, qnrS1, ARR-3, sul1 (NDM-5 contig), none (OXA-232 contig)	aadA1, aac(6')-Ib, blaTEM-1A, blaOXA-9 (6c), aph(3')-Ia, armA, msr(E), mph(A), mph(E), sul1, sul2, dfrA5 (2c), fosA, oqxAB, blaSHV-11/67 (chromosome)	Virulence plasmid contig 2c (IncFIB(pNDM-Mar)/IncHI1B(pNDM-MAR)) rmpA/A2, terABCDEWXYZ, iucABCD,iutA, shiF, lysozyme inhibitor, cobW, luxR, pagO; chromosome carries yersiniabactin
KP104_L5_18.23_ST147_NDM5_OXA232	q20run15_BC01		NDM-5,OXA-232		147	3,4,6,1,7,4,38	Urine	contig 4c (NDM-5), contig 8c (OXA-232)	156.5 kb IncFII/IncR (NDM-5 contig), 6.14 kb (no replicon type id'd OXA-232 contig)	aadA2, aadA1, armA, rmtB, blaCTX-M-15, blaTEM-1B, msr(E), ere(A), mph(A), mph(E), erm(B), cmlA1, qnrB1, ARR-2, sul1, dfrA12 (NDM-5 contig); none (OXA-232 contig)	repeats of some elements in 4c in contig 5l; fosA, oqxAB, blaSHV-11/69 (chromosome)
KP21_L5_33.22_ST16_NDM5_OXA232	q20run4_BC03		NDM-5,OXA-232		16	2,1,2,1,4,4,4	Drain fluid	contig 8c (NDM-5), contig 6c (OXA-232)	8c 46.1 kb IncX3 ; 6c 12.3 kb ColKP3	none (8c), none (6c)	erm(B), tet(B), rmtB, mphA, blaTEM-1B (7c), aac(6')-Ib/aac(6')-Ib-cr, aadA1, sul1, dfrA1, ARR-3, blaCTX-M-15, blaTEM-1A, blaOXA-9, qacE* (2c), fosA5, oqxAB, blaSHV-26/78/98/145/179/194/199, blaCTX-M-15 (chromosome).
KP28_L6_38.22_ST147_NDM5_OXA232	RRP10_BC02	q20run7_BC08	NDM-5,OXA-232		147	3,4,6,1,7,4,38	Urine	contig 5l NDM-5; contig 6c OXA-232	6.14 kb ColKP3 (OXA-232) 12.28 ColKP3 (rrp10_BC02); NDM-5 appears to be in chromosome in both runs	no others in contig 6c	5l; fosA, oqxAB, dfrA12, sul1, aadA2, blaSHV-11/67, qacE*; 4l; sul1, armA, aadA1, aac(6')-Ib-cr, ere(A), mph(E), msr(E), qnrB1, ARR-2, blaOXA-1, blaCTX-M-15, qacE*, catB3*, cmlA1 8c; mph(A), erm(B), blaTEM-1B,
KP67_L13_49.22_ST437_NDM5_OXA232	RRP8_BC05	RRP9_BC11	NDM-5,OXA-232	CP141551-CP141554	437	3,3,1,1,1,1,31	Blood culture	contig 3c (NDM-5), contig 1c (OXA-232)	106.8 kb IncFIB(pQil)/IncFII (NDM-5 contig), 12.3 kb ColKP3 (OXA-232 contig) 6.14 kb rrp8 run	blaCTX-M-15, erm(B), sul1, dfrA30 (NDM-5 contig), none (OXA-232 contig)	fosA, oqxAB, blaSHV-182 (chromosome)
KP100_L14_14.23_ST147_NDM5_OXA48	q20run13_BC11		NDM-5,OXA-48		147	3,4,6,1,7,4,38	Continuous stream urine	contig 1c (NDM-5) and contig 7l (OXA-48)	349.3 kb IncHI1B(pNDM-MAR)/IncFIB(pNDM-Mar) (NDM-5) ≥ 67.5 kb IncL (OXA-48)	aph(3')-Ia, aadA1, aph(3')-VI, aac(6')-Ib , blaCTX-M-15, blaTEM-1C/B, blaOXA-9, mph(A), catA1*, qnrS1, sul1, dfrA5 (NDM-5 contig), aph(6)-Id, aph(3'')-Ib, blaCTX-M-14b,	rmtF, aac(6')-Ib-Hangzhou, ARR-3 (3l); similar in other contigs; fosA, oqxAB, blaSHV-11/67 (chromosome)	Virulence plasmid contig 1c (IncFIB(pNDM-Mar)/IncHI1B(pNDM-MAR)) rmpA/A2, terABCDEWXYZ, iucABCD,iutA, shiF, lysozyme inhibitor, cobW; yersiniabactin in chromosome
KP52_L5_46.22_ST3096_NDM5_OXA48	q20run4_BC09		NDM-5,OXA-48	CP141559-CP141563	3096	71,1,1,35,16,4,4	Rectal swab	contig 5c (NDM-5), contig 3c (OXA-48	143 kb IncC (NDM-5), 78.9 kb IncL (OXA-48)	aac(6')-Ib3, blaCMY-23, sul1 (NDM-5 contig); aac(6')-Ib-cr, blaTEM-1D, blaOXA-1, catB3*, qnrS1 (OXA-48 contig)	fosA, oqxAB, blaSHV-26 (chromosome)
KP99_L14_14.23_ST147_NDM5_OXA48	q20run13_BC10	q20run14_BC13	NDM-5,OXA-48	CP137351-CP137356	147	3,4,6,1,7,4,38	Rectal swab	contig 2c (NDM-5), contig 5c (OXA-48)	349.3 kb IncHI1B(pNDM-MAR)/IncFIB(pNDM-Mar) (NDM-5); 72.2 kb IncL (OXA-48)	aph(3')-Ia, aadA1, aph(3')-VI, aac(6')-Ib, blaCTX-M-15, blaTEM-1C/B, blaOXA-9, mph(A), catA1*, qnrS1, sul1, dfrA5 (NDM-5 contig) aph(6)-Id, aph(3'')-Ib, aph(3')-Vib, blaCTX-M-14b (OXA-48 contig)	rmtF, aac(6')-Ib-Hangzhou, ARR-2 (4); rmtF, aac(6')-Ib-Hangzhou (3) fosA, oqxAB, blaSHV-11/67 (chromosome)	Virulence plasmid contig 2c (IncFIB(pNDM-Mar)/IncHI1B(pNDM-MAR)) rmpA/A2, terABCDEWXYZ, iucABCD,iutA, shiF, lysozyme inhibitor, cobW; yersiniabactin in chromosome
KP102_WM3_17.23_ST147_OXA181	q20run14_BC03		OXA-181	CP137406-CP137412	147	3,4,6,1,7,4,38	Rectal swab	contig 5c	12.2 kb ColKP3	none	aac(3)-Iia, aac(6')-Ib-cr, blaCTX-M-15, blaOXA-1, mph(A), erm(B), catB3*, sul1, tet(A), dfrA1 (1c), fosA, oqxAB, blaSHV-11/67	No aerobactin, rmpA/A2 but has terABCDEWXYZ (contig 7); yersiniabactin in chromosome
KP4_L4_52.21_ST147_OXA181	RRP9_BC16		OXA-181		147	3,4,6,1,7,4,38	Sputum	contigs 6/7l	≥105 kb IncFII(pKPX1)	qnrB1	aph(3'')-Ib, rmtF, aph(6)-Id, aac(6')-Ib-cr/aac(6')-Ib-Hangzhou, mph(A), dfrA14, ARR-2 (contig 2c), msr(E), mph(E) (contig 12c), fosA, oqxAB,blaSHV-11/67, blaCTX-M-15 (chromosome)
KP63_WM3_49.22_ST147_OXA181	RRP9_BC08		OXA-181		147	3,4,6,1,7,4,38	Rectal swab	contig 8c	20.4 kb ColKP3	none	ARR-2, aac(6')-Ib-cr/ aac(6')-Ib-Hangzhou, rmtF (5c); fosA, oqxAB, blaSHV-11/67, blaCTX-M-15 (chromosome)	no virulence plasmid
KP75_L14_02.23_ST20_OXA181	q20run13_BC01	q20run14_BC05	OXA-181	CP141548-CP141550	20	2,3,1,1,4,4,4	blood culture	contig 2c	51.5 kb ColKP3/IncX3	qnrS1	fosA, oqxAB, blaSHV-187 (chromosome)
KP79_WM3_03.23_ST147_OXA181	q20run10_BC20		OXA-181		147	3,4,6,1,7,4,38	Rectal swab	contig 4c	6.8 kb ColKP3	none	rmtF, aac(6')-Ib-Hangzhou, ARR-2 (2c), mph(A), catA2, qnrB1 (1c); blaCTX-M-15, fosA, oqxAB, blaSHV-11/67 (chromosome)
KP84_L16_04.23_ST307_OXA181	q20run5_BC02		OXA-181		307	4,1,2,52,1,1,7	Information not provided	contig 2c	38.2 kb IncX3/(ColKP3 (229/280))	qnrS1	aac(3)-Iia, aph(6)-Id, aph(3'')-Ib, aac(6')-Ib-cr, blaCTX-M-15, blaTEM-1B, blaOXA-1, mph(A), catB3*, qnrB1, sul2, tet(A), dfrA14 (3l), fosA, oqxAB, blaSHV-28/106
KP89_L16_06.23_ST307_OXA181	q20run8_BC04		OXA-181	CP141542-CP141544	307	4,1,2,52,1,1,7	Rectal swab	contig 3c	51.5 kb ColKP3/IncX3	qnrS1	aac(3)-Iia, aph(6)-Id, aph(3'')-Ib, aac(6')-Ib-cr, blaCTX-M-15, blaTEM-1B, blaOXA-1, mph(A), catB3*, qnrB1, sul2, tet(A), dfrA14 (1c), fosA, oqxAB, blaSHV-28/106 (chromosome)
KP95_L14_12.23_ST20_OXA181	q20run13_BC03	q20run13_BC15	OXA-181		20	2,3,1,1,4,4,4	blood culture	contig 2c	242.0 kb ColKP3/IncFIB(K)/IncFII(K) (bc03)	aph(3')-Ia, aadA2, aac(6')-Ib-cr, aac(6')-Ib-cr, blaTEM-1B, blaOXA-1, mph(A), catB3*, qnrS1, sul1, tet(A), dfrA12	fosA, oqxAB, blaSHV-187 (chromosome)
ES1_EM1_33.22_ST38_OXA23	RRP8_BC19		OXA-23	CP133856	38	4,26,2,25,5,5,19	rectal swab	contig 1c	chromosomal	none	blaOXA-23, sitABCD in chromosome
KP33_NE2_41.22_ST2096_OXA232	RRP8_BC09	q20run4_BC05	OXA-232	CP140293-CP140296	2096	1,6,1,1,1,46,1	Rectal swab	contig 2c	6.4 kb ColKP3/12.3 kb ColKP3	none	fosA, oqxAB, blaSHV-28/106, aac(6')-Ib-cr, blaOXA-1, catB3*, dfrA1 (chromosome), 4c aadA2, armA, blaCTX-M-15, blaTEM-1A, msr(E), mph(E), sul1, tet(D), dfrA12	4c is virulence plasmid carrying aerobactin, rmpA/A2, tellurite resistance genes, armA, aadA2, blaCTX-M-15, TEM1A, msrE, dfrA12, sul1, tetD, mphE
KP35_L8_42.22_ST2096_OXA232	RRP8_BC10		OXA-232	CP141571-CP141574	2096	1,6,1,1,1,46,1	Information not provided	contig 2c	12.3 kb ColKP3 (but reads say around 6 kb)	none	fosA, oqxAB, blaSHV-28/106, aac(6')-Ib-cr, blaOXA-1, catB3*, dfrA1 (chromosome)	rmpA, rmpA2 NOT found by WGS
KP54_WM4_48.22_ST147_OXA232	RRP8_BC01		OXA-232		395	3,1,2,4,1,1,4	Faeces	contig 3c	12.3 kb ColKP3	none	fosA, oqxAB, blaSHV-182 (chromosome)
CF2_WM2_48.22_ST162_OXA48	RRP8_BC18		OXA-48	CP133848-CP133852	162	5,5,26,9,33,73.69	drain	contig 5c	63.6 kb IncL	-	blaCMY-85 (contig 1; chromosome)
EB5_WM2_48.22_ST108_OXA48	RRP8_BC17		OXA-48	CP133860-CP133866	108	68,8,75,63,65,34,35	drain	contig 5c	130.2 kb IncL	none	blaACT-7 in chromosome
ES5_WM2_48.22_ST1607_OXA48	RRP8_BC16		OXA-48	CP133869-CP133874	1607	12,260,176,117,24,2,2	rectal swab	contig 4	63.6 kb IncL	none	none
KP103_WM5_18.23_ST147_OXA48	q20run14_BC02		OXA-48		147	3,4,6,1,7,4,38	Blood culture	contig 5c	78.6 kb IncL	aac(6')-Ib-cr/ aac(6')-Ib-Hangzhou, rmtF, ARR-2	aph(6)-Id, aph(3'')-Ib, sul1, tet(A), dfrA1 (4c), fosA, oqxAB, blaSHV-11/67
KP107_WM1_19.23_ST45_OXA48	q20run15_BC14		OXA-48		45	2,1,1,6,7,1,12	Urine	contig 3c	63.6 kb IncL	none	fosA, oqxAB, blaSHV-26/78/98/145/179/194/199
KP108_NW3_19.23_ST1662_OXA48	q20run15_BC15		OXA-48	CP141539-CP141541	1662	4,1,1,1,3,44,4	Blood culture	contig 2c	63.7 kb IncL	none	aph(6)-Id, aph(3')-Ia, aph(3'')-Ib, aadA2, blaCTX-M-15, mph(A), catA2, qnrS1, sul1, sul2, tet(A), dfrA12 (3c); fosA, oqxAB, blaSHV-44/185/196
KP113_WM1_20.23_ST37_OXA48	q20run15_BC10		OXA-48		37	2,9,2,1,13,1,16	Urine	contig 7c	63.6 kb IncL	none	fosA, oqxAB, blaSHV-81/110 (chromosome)
KP116_WM5_20.23_ST20_OXA48	q20run15_BC13		OXA-48		20	2,3,1,1,4,4,4	Rectal swab	contig 16c	63.6 kb IncL	none	fosA, oqxAB, blaSHV-187
KP17_NW3_25.22_ST395_OXA48	RRP8_BC07		OXA-48	CP133746-CP133750	395	3,1,2,4,1,1,4	Rectal swab	contig 4c	78.1 kb IncM2	msr(E), armA, mph(E), blaTEM-1B	msrE, armA, mphE, sul2, catA1 (5c), fosA,oqxAB, blaSHV-182 (chromosome)	contig 5 is a non-NDM IncFIB(pNDM-Mar)/ IncHI1B(pNDM-MAR) hybrid virulence resistance plasmid
KP44_NW4_44.22_ST307_OXA48	RRP10_BC10	q20run9_BC05	OXA-48	CP141564-CP141567	307	4,1,2,52,1,1,7	Rectal swab	contig 2c	61.5 kb IncM1	none	aac(3)-Iia, aph(6)-Id, aph(3'')-Ib, aac(6')-Ib-cr, blaCTX-M-15, blaTEM-1B, blaOXA-1, catB3*, qnrB1, sul2, tetA, dfrA14 (3c), fosA, oqxAB, blaSHV-28/106 (chromosome)
KP45_NW4_44.22_ST307_OXA48	q20run4_BC07		OXA-48		307	4,1,2,52,1,1,7	Rectal swab	contig 4c	61.5 kb IncM1	none	aac(3)-Iia, aph(6)-Id, aph(3'')-Ib, aac(6')-Ib-cr, blaCTX-M-15, blaTEM-1B, blaOXA-1, catB3*, qnrB1, sul2, tetA, dfrA14 (3c), fosA, oqxAB, blaSHV-28/106 (chromosome)
KP46_NW4_44.22_ST307_OXA48	RRP10_BC11	q20run9_BC06	OXA-48		307	4,1,2,52,1,1,7	Rectal swab	contig 3c	61.5 kb IncM1	none	aac(3)-Iia, aph(6)-Id, aph(3'')-Ib, aac(6')-Ib-cr, blaCTX-M-15, blaTEM-1B, blaOXA-1, catB3*, qnrB1, sul2, tetA, dfrA14 (4c), fosA, oqxAB, blaSHV-28/106 (chromosome)
KP47_NW4_44.22_ST307_OXA48	RRP10_BC12	q20run9_BC07	OXA-48		307	4,1,2,52,1,1,7	Rectal swab	contig 2c	61.5 kb IncM1	none	aac(3)-Iia, aph(6)-Id, aph(3'')-Ib, aac(6')-Ib-cr, blaCTX-M-15, blaTEM-1B, blaOXA-1, catB3*, qnrB1, sul2, tetA, dfrA14 (3c), fosA, oqxAB, blaSHV-28/106 (chromosome)
KP48_NW4_44.22_ST307_OXA48	q20run4_BC08		OXA-48		307	4,1,2,52,1,1,7	Rectal swab	contig 2c	61.5 kb IncM1	none	aac(3)-Iia, aph(6)-Id, aph(3'')-Ib, aac(6')-Ib-cr, blaCTX-M-15, blaTEM-1B, blaOXA-1, catB3*, qnrB1, sul2, tetA, dfrA14 (3c), fosA, oqxAB, blaSHV-28/106 (chromosome)
KP59_WM2_48.22_ST395_OXA48	RRP8_BC12	RRP9_BC18	OXA-48		395	3,1,2,4,1,1,4	Dialysis line cannula tip	contig 4c (RRP8_BC12)	54.8 kb IncR	catA1	aac(6')-Ib-cr, dfrA1, sul1, tet(A), blaCTX-M-15, blaOXA-1, catB3* (2l); fosA, oqxAB, blaSHV-182	contig 2 of rrp8ha_bc12 has aerobactin, rmpA/A2, tellurite resistance genes; chromosome has yersiniabactin
KP6_WM1_06.22_ST307_OX48	RRP9_BC13		OXA-48	CP133845-CP133847	307	4,1,2,52,1,1,7	Urine	contig 2c	63.6 kb IncL	none	aac(3)-IIa, aph(3'')-Ib, aph(6)-Id, blaTEM-1B, blaCTX-M-15, sul2, dfrA14 (contig 3c), fosA,oqxAB,blaSHV-28/106 (chromosome)
